# MYB28 and MYB29 transcription factors regulate iron homeostasis and iron-mobilizing coumarin biosynthesis in *Arabidopsis thaliana*

**DOI:** 10.64898/2026.09.09.750326

**Authors:** Agustín J. Marín-Peña, Inmaculada Coleto, José Alberto Urbano-Gámez, Alice Rossille, Diego Tazueco, Sunshuke Watanabe, Daniela Salazar-Gutierrez, Antonio Santiago, Meng-Bo Tian, Hannetz Roschzttardtz, Joaquín Medina, Jose Tomás Matús, Christian Dubos, Daniel Marino

## Abstract

Iron (Fe) deficiency is a major constraint for plant growth and triggers extensive physiological and transcriptional reprogramming to maintain Fe homeostasis. Here, we identify the glucosinolate-associated transcription factors MYB28 and MYB29 as previously unrecognized regulators of *Arabidopsis thaliana* adaptation to Fe deficiency. Across various growth systems, loss of MYB28 increased sensitivity to Fe deficiency, whereas the *myb28myb29* double mutant displayed stronger chlorosis, reduced root growth and impaired biomass accumulation, indicating cooperative but unequal functions of these transcription factors. Despite their enhanced Fe-deficiency phenotype, double mutant plants accumulated higher Fe levels in roots and exhibited stronger induction of canonical Fe-deficiency responses, suggesting impaired Fe utilization or distribution. RNA-seq revealed extensive transcriptional reprogramming under Fe deficiency, with pronounced deregulation of genes involved in Fe homeostasis, redox processes and growth, particularly in the double mutant. Among these, *SCOPOLETIN 8-HYDROXYLASE* (*S8H*) emerged as a major target gene of MYB28. The expression of *S8H* was almost abolished in *myb28* and *myb28myb29* mutants, whereas expression of other coumarin biosynthetic genes remained largely unaffected. Promoter activation assays demonstrated that MYB28 activates the *S8H* promoter, and metabolic analyses showed accumulation of scopolin together with reduced fraxin levels in the mutants, consistent with impaired S8H activity. Collectively, our results identify MYB28 as a key regulator linking specialized metabolism to Fe homeostasis through control of coumarin biosynthesis, thereby expanding the biological functions of MYB28 and MYB29 transcription factors.
