## Supplemental Table S3 for "MYB28 and MYB29 transcription factors regulate iron homeostasis and iron-mobilizing coumarin biosynthesis in *Arabidopsis thaliana*"

### Sheet: Table S3. MYB28-binding peaks
seqnames	start_position	end_position	width	peak	feature	feature_strand	insideFeature	distancetoFeature	shortestDistance	peak_score	signalValue	peak_pvalue	peak_qvalue	binding_motif	fold_value
chr03	7104309	7104392	200	03:7104423	AT3G20365	+	overlapEnd	115	15	1000	7774.5	999.0	999.0	AAAANNAAA_5/0	2.4
chr03	7103817	7104250	200	03:7104037	AT3G20362	+	inside	221	113	827	6286.2	999.0	999.0	AATGTAA_4/1	2.4
chr03	7103817	7104250	200	03:7103741	AT3G20362	+	overlapStart	-75	24	743	5560.3	999.0	999.0	CCTAATT_3/0	3.4
chr04	5268128	5268213	200	04:5267955	AT4G08345	-	downstream	257	73	717	5333.5	999.0	999.0	ATTGAAA_5/2	3.9
chr02	2060775	2061097	200	02:2060388	AT2G04915	+	upstream	-387	287	439	2932.0	999.0	999.0	AATGTAA_4/1	4.2
chr04	5268128	5268213	200	04:5268240	AT4G08345	-	overlapStart	-27	13	534	3752.2	308.04	306.33	--------	3.2
chr03	13538067	13538776	200	03:13539047	AT3G33002	-	upstream	-272	172	421	2779.3	266.59	264.93	AATAAAA_5/2	3.6
chr03	13538953	13541488	200	03:13541074	AT3G33004	-	inside	414	314	450	3023.8	257.86	256.25	--------	3.3
chr02	3188396	3190016	200	02:3188580	AT2G07600	-	inside	1436	85	418	2751.0	257.52	255.95	--------	3.6
chr01	21150341	21152980	200	01:21153346	AT1G56480	-	upstream	-366	267	372	2354.0	246.14	244.61	AATGTAANTAAATT_11/1	4.0
chr03	13537077	13537851	200	03:13538125	AT3G33000	-	upstream	-275	175	499	3453.5	208.72	207.22	--------	2.6
chr03	13538067	13538776	200	03:13539776	AT3G33002	-	upstream	-1000	901	424	2803.4	198.19	196.75	--------	2.8
chr03	13537077	13537851	200	03:13537836	AT3G33000	-	overlapStart	15	85	369	2326.9	173.01	171.6	TGATAAA_4/0	2.9
chr03	13534183	13536711	200	03:13536721	AT3G32990	-	overlapStart	-11	89	299	1723.5	172.61	171.23	AATAAAA_5/2	3.8
chr04	5268128	5268213	200	04:5268048	AT4G08345	-	overlapEnd	165	20	427	2828.3	168.41	167.05	--------	2.5
chr02	3188396	3190016	200	02:3188855	AT2G07600	-	inside	1160	360	320	1902.4	156.04	154.71	--------	3.2
chr03	13538953	13541488	200	03:13540614	AT3G33004	-	inside	874	774	337	2052.2	121.75	120.44	ATTGAAT_6/3	2.5
chr03	13538067	13538776	200	03:13538313	AT3G33002	-	inside	462	147	408	2663.6	93.82	92.53	ATTAAAT_8/1	1.9
chr03	16358496	16359983	200	03:16357073	AT3G44810	-	downstream	2909	1323	254	1337.0	73.1	71.86	ATTGAAT_6/3	2.4
chr03	19220116	19225280	200	03:19219654	AT3G51830	+	upstream	-462	362	173	635.3	47.43	46.2	--------	2.9
chr03	13538953	13541488	200	03:13540300	AT3G33004	-	inside	1188	1088	189	772.8	34.58	33.37	TGATAAA_4/0	2.1
chr02	6451319	6453797	200	02:6455596	AT2G14960	-	upstream	-1799	1700	128	248.1	24.62	23.44	TTGAAAT_5/1	3.6
chr02	10468340	10469286	200	02:10470410	AT2G24625	+	downstream	2070	1025	140	354.0	21.51	20.34	--------	2.5
chr03	11593203	11593470	200	03:11593339	AT3G29762	-	inside	130	31	129	255.0	16.82	15.68	CCTAATT_3/0	2.6
chr01	7717826	7722120	200	01:7719597	AT1G21945	+	inside	1772	1672	122	191.0	16.04	14.91	ACCTAATTAAAT_19/2	3.1
chr02	3706	5513	200	2.53819	AT2G01010	+	upstream	-170	71	114	124.4	10.96	9.84	TTGAAAT_5/1	3.2
chr02	3381463	3386102	200	02:3385278	AT2G07706	-	inside	824	724	118	159.0	10.84	9.73	GATAAAATTAAAT_20/3	2.6
chr03	13534183	13536711	200	03:13534134	AT3G32990	-	overlapEnd	2577	51	113	119.0	10.82	9.72	GATAAAATTAAA_15/2	3.2
chr01	10928659	10928968	200	01:10927730	AT1G06363	+	upstream	-929	829	108	73.5	9.22	8.15	TTCAATTAAATT_20/2	4.4
chr02	2278835	2282788	200	02:2282589	AT2G05935	+	inside	3755	99	111	98.7	8.43	7.36	--------	3.1
chr01	10928659	10928968	200	01:10927882	AT1G06363	+	upstream	-777	677	111	96.5	7.78	6.74	TATTGAAAT_9/3	2.9
chr02	3706	5513	200	2.43958	AT2G01010	+	upstream	-312	213	108	77.6	7.75	6.72	ACCTAATT_3/0	3.5
chr03	13601800	13606148	200	03:13591721	AT3G33058	+	upstream	-10078	9979	107	62.0	7.52	6.5	--------	4.1
chr03	20557644	20560235	200	03:20557353	AT3G55450	+	upstream	-290	191	106	52.0	7.08	6.07	AATTAAATT_19/2	5.0
chr05	18894378	18897406	200	05:18893977	AT5G46570	+	upstream	-400	301	104	37.0	6.6	5.6	AATAAAA_5/2	7.8
chr05	23109438	23117686	200	05:23121033	AT5G57110	-	upstream	-3348	3248	104	42.9	5.99	5.0	TTGAAAT_5/1	5.3
chr03	17549111	17551520	200	03:17552144	AT3G47610	+	downstream	3033	525	104	40.0	5.78	4.8	AANTAAATT_8/0	5.3
chr05	21607410	21609428	200	05:21611895	AT5G53280	+	downstream	4486	2368	104	41.4	5.77	4.8	GATAAAA_5/1	4.6
chr03	14200215	14204208	200	03:14202350	AT3G06365	+	inside	2135	1758	112	104.7	5.63	4.67	--------	2.2
chr02	8477781	8478223	200	02:8477855	AT2G00650	+	overlapStart	75	25	104	35.0	5.61	4.67	AAAANNAAA_5/0	6.2
chr02	667041	668284	200	02:665916	AT2G02490	+	upstream	-1125	1025	104	35.0	5.61	4.67	ATATATT_6/2	5.9
chr05	26485666	26491721	200	05:26490894	AT5G66310	-	inside	827	727	104	43.0	5.15	4.23	AATAAAA_5/2	4.0
chr05	5916862	5923494	200	05:5916562	AT5G17890	+	upstream	-300	200	105	43.8	4.98	4.06	AATAAAA_5/2	3.9
chr05	23735620	23737335	200	05:23738000	AT5G58780	-	upstream	-665	566	104	39.6	4.92	4.01	ATTAAATT_14/1	4.0
chr01	20763844	20765823	200	01:20765902	AT1G55580	+	overlapEnd	2058	20	103	31.5	4.91	4.01	AANTAAATT_8/0	6.1
chr01	24093496	24095485	200	01:24093136	AT1G64840	+	upstream	-360	260	104	37.0	4.9	4.01	TAAAATTAAA_12/1	4.6
chr03	9920429	9922642	200	03:9919665	AT3G26920	+	upstream	-763	664	103	34.0	4.9	4.01	TAATTAAAT_17/2	5.1
chr05	4626175	4626782	200	05:4625372	AT5G14345	-	downstream	1410	703	105	45.0	4.82	3.94	AATTAAAT_16/2	3.7
chr03	11527756	11529420	200	03:11530109	AT3G29670	+	downstream	2354	590	104	37.0	4.69	3.82	AATAAAA_5/2	4.1
chr04	11774461	11774546	200	04:11774294	AT4G22265	-	downstream	252	67	104	37.0	4.69	3.83	TAATTAAA_11/1	4.4
chr03	18840411	18843053	200	03:18840856	AT3G50700	+	inside	445	346	104	36.7	4.69	3.84	AAAANNAAA_5/0	4.3
chr05	24946955	24948225	200	05:24949504	AT5G62120	-	upstream	-1279	1180	103	32.4	4.61	3.77	AAAANNAAA_5/0	4.9
chr01	27054030	27056464	200	01:27051754	AT1G71880	+	upstream	-2276	2176	104	36.8	4.61	3.77	ACCTAATTGAAT_10/3	5.6
chr02	15673442	15675920	200	02:15675955	AT2G37360	-	overlapStart	-36	64	105	49.0	4.59	3.76	AATAAAA_5/2	3.1
chr03	14197677	14199484	200	03:14197364	AT3G41768	+	upstream	-313	213	110	94.0	4.56	3.73	ACCTAATT_3/0	2.7
chr03	14200215	14204208	200	03:14202811	AT3G06365	+	inside	2597	1297	109	84.0	4.52	3.7	--------	2.2
chr01	11844660	11846347	200	01:11843965	AT1G32740	+	upstream	-694	595	104	38.0	4.51	3.7	TAATTAAA_11/1	4.0
chr03	4970944	4974534	200	03:4975151	AT3G14810	-	upstream	-618	518	104	38.0	4.51	3.71	ATTGAAT_6/3	3.8
chr03	13601800	13606148	200	03:13592015	AT3G33058	+	upstream	-9784	9685	106	54.0	4.49	3.69	--------	2.8
chr02	4304762	4305887	200	02:4307957	AT2G10931	-	upstream	-2071	1971	103	31.4	4.45	3.66	CAATTAAA_11/1	4.7
chr05	18313706	18319432	200	05:18311143	AT5G45240	+	upstream	-2562	2463	104	39.0	4.35	3.56	AATTAAANT_13/1	3.6
chr05	16799218	16801102	200	05:16798814	AT5G42000	+	upstream	-404	304	104	38.6	4.35	3.57	ACCTAAT_2/0	3.7
chr02	6451319	6453797	200	02:6455675	AT2G14960	-	upstream	-1879	1779	114	128.9	4.3	3.53	ATTAAAT_8/1	1.8
chr01	677360	681378	200	01:677140	AT1G02980	+	upstream	-220	120	105	44.0	4.3	3.53	ATTAAAT_8/1	3.3
chr01	18989751	18992149	200	01:18993791	AT1G51220	-	upstream	-1643	1543	105	44.0	4.3	3.54	AATTAAA_9/1	3.3
chr02	15451520	15453819	200	02:15461228	AT2G36840	-	upstream	-7409	7310	104	35.0	4.28	3.52	TGATAAA_4/0	3.9
chr03	21759350	21760390	200	03:21761848	AT3G58850	-	upstream	-1458	1359	104	35.0	4.28	3.53	ATATATT_6/2	4.1
chr05	1405181	1407962	200	05:1404946	AT5G04840	+	upstream	-235	135	103	33.0	4.25	3.51	ATATATT_6/2	4.7
chr02	1604665	1604938	200	02:1604023	AT2G04805	+	upstream	-641	542	103	30.4	4.24	3.5	TATTGAAAT_9/3	4.6
chr04	1925652	1930396	200	04:1931078	AT4G04010	-	upstream	-682	583	103	28.2	4.23	3.5	ATATATT_6/2	5.4
chr03	15888840	15891988	200	03:15893055	AT3G44160	-	upstream	-1068	968	104	39.2	4.2	3.47	ATATATT_6/2	3.5
chr05	15758717	15761747	200	05:15762009	AT5G39380	-	upstream	-263	163	104	39.2	4.2	3.48	AATTAAA_9/1	3.5
chr01	7682584	7685662	200	01:7687491	AT1G21890	-	upstream	-1830	1730	105	44.2	4.17	3.46	ATTAAAT_8/1	3.1
chr02	3187068	3188422	200	02:3188261	AT2G07565	+	inside	1194	61	117	153.7	4.08	3.37	GATAAAA_5/1	1.6
chr01	27976502	27980456	200	01:27981252	AT1G74440	-	upstream	-796	697	104	41.0	4.06	3.36	AATAAAA_5/2	3.3
chr01	20430769	20431986	200	01:20428619	AT1G54740	+	upstream	-2149	2050	103	31.7	4.04	3.34	ATATATT_6/2	4.5
chr05	22658112	22660505	200	05:22660804	AT5G55950	-	upstream	-299	200	103	31.4	4.04	3.35	AAAATTAAA_12/1	4.2
chr02	19599686	19602312	200	02:19599694	AT2G47860	+	overlapStart	8	91	104	39.0	4.0	3.32	ATATATT_6/2	3.4
chr05	1411549	1414722	200	05:1416491	AT5G04860	-	upstream	-1770	1670	104	39.0	4.0	3.32	TAATTAAATT_20/2	3.3
chr05	6724076	6725966	200	05:6725099	AT5G19890	-	inside	866	767	104	39.0	4.0	3.33	AATTAAATT_19/2	3.4
chr03	2379128	2380429	200	03:2378994	AT3G07430	+	upstream	-134	34	104	38.3	4.0	3.33	AANTAAATT_8/0	3.4
chr01	204935	207642	200	01:204503	AT1G01570	+	upstream	-431	332	104	38.2	4.0	3.34	AATTAAAT_16/2	3.2
chr01	23371327	23372073	200	01:23372736	AT1G63040	+	downstream	1409	564	104	37.0	3.95	3.3	AATTAAAT_16/2	3.6
chr05	5283447	5286842	200	05:5283569	AT5G16190	-	inside	3272	23	104	37.0	3.95	3.3	ATTAAAT_8/1	3.4
chr04	7542233	7543549	200	04:7541309	AT4G12870	+	upstream	-923	824	104	41.7	3.93	3.28	GATAAAA_5/1	3.0
chr01	12887519	12887969	200	01:12888418	AT1G06823	-	upstream	-449	350	103	33.0	3.92	3.28	CAATTAAA_11/1	4.4
chr03	15018695	15019685	200	03:15020279	AT3G42960	-	upstream	-595	495	104	35.0	3.91	3.27	TGATAAA_4/0	3.7
chr02	15501726	15507501	200	02:15501168	AT2G36910	+	upstream	-558	458	103	34.2	3.91	3.28	ATATATT_6/2	3.6
chr02	6797111	6798939	200	02:6797282	AT2G15580	+	inside	171	72	104	34.6	3.89	3.26	AAAANNAAA_5/0	3.5
chr05	6660678	6662463	200	05:6662946	AT5G19700	-	upstream	-483	384	103	33.0	3.87	3.24	AATTAAATT_19/2	3.9
chr04	6938299	6940648	200	04:6937980	AT4G11400	+	upstream	-319	219	103	32.4	3.87	3.25	AANTAAATT_8/0	3.8
chr03	16518067	16518459	200	03:16519170	AT3G06975	+	downstream	1103	612	103	28.0	3.85	3.23	GATAAAA_5/1	5.9
chr01	7581008	7588153	200	01:7580824	AT1G21630	+	upstream	-184	84	103	30.9	3.83	3.22	ATTAAAT_8/1	4.1
chr01	6608115	6609369	200	01:6607345	AT1G19120	+	upstream	-769	670	103	30.4	3.83	3.23	AATTAAANT_13/1	4.3
chr01	10559496	10561545	200	01:10565744	AT1G30090	-	upstream	-4199	4100	104	37.3	3.82	3.21	TAATTAAA_11/1	3.3
chr01	6833669	6836633	200	01:6836955	AT1G19780	-	upstream	-323	223	103	28.7	3.81	3.21	TAATTAAA_11/1	4.7
chr04	16694044	16695711	200	04:16695936	AT4G35070	+	downstream	1892	126	103	28.8	3.79	3.2	TCAATTAAAT_17/2	5.1
chr02	6653663	6655501	200	02:6657389	AT2G15310	+	downstream	3727	1789	103	29.0	3.72	3.13	AAAANNAAA_5/0	4.4
chr02	3113355	3114636	200	02:3114945	AT2G07480	-	upstream	-310	210	103	28.1	3.72	3.13	AATAAAA_5/2	5.4
chr01	18400003	18402628	200	01:18400158	AT1G49720	+	inside	155	56	103	34.0	3.71	3.13	ACCTAAT_2/0	3.6
chr01	25319804	25324581	200	01:25317957	AT1G67560	+	upstream	-1846	1747	103	34.0	3.71	3.13	AAAANNAAA_5/0	3.4
chr03	4544364	4547513	200	03:4542098	AT3G13810	+	upstream	-2266	2166	103	34.0	3.71	3.14	CAATTAAATT_20/2	3.4
chr05	14864636	14864881	200	05:14865684	AT5G05485	-	upstream	-803	704	103	34.0	3.71	3.14	ATATATT_6/2	3.6
chr05	14518008	14534060	200	05:14527748	AT5G36870	+	inside	9740	6212	103	33.7	3.71	3.15	ATTGAAAT_9/3	3.6
chr02	7874137	7875027	200	02:7876043	AT2G18115	+	downstream	1907	917	103	32.0	3.67	3.11	ATATATT_6/2	3.8
chr03	14197677	14199484	200	03:14198167	AT3G41768	+	inside	491	391	110	90.0	3.64	3.09	--------	3.5
chr03	3203988	3208135	200	03:3202403	AT3G10340	+	upstream	-1584	1485	104	37.0	3.63	3.08	AAAANNAAA_5/0	3.1
chr05	10940033	10941771	200	05:10939959	AT5G28919	+	overlapStart	-73	26	104	37.0	3.63	3.08	GATAAAA_5/1	3.3
chr05	24940203	24942003	200	05:24942787	AT5G62100	+	downstream	2585	685	104	36.9	3.63	3.08	AATAAAA_5/2	3.1
chr05	293675	302015	200	05:302101	AT5G01770	-	overlapStart	-87	13	103	28.0	3.59	3.05	TAATTAAA_11/1	4.2
chr01	3702608	3703779	200	01:3700708	AT1G11090	+	upstream	-1900	1800	104	35.0	3.57	3.03	AAAANNAAA_5/0	3.2
chr04	7821030	7821656	200	04:7822453	AT4G13455	+	downstream	1424	698	104	35.0	3.57	3.04	TATTGAAT_8/4	3.4
chr05	23406979	23407688	200	05:23407822	AT5G08775	+	downstream	843	35	104	35.0	3.57	3.04	AAAATTAAA_12/1	3.4
chr02	2055519	2056745	200	02:2057786	AT2G05580	+	downstream	2267	942	103	34.5	3.57	3.04	AATAAAA_5/2	3.2
chr03	5781418	5786310	200	03:5781552	AT3G16940	+	inside	134	35	103	33.0	3.52	2.99	TCAATTAAA_11/1	3.3
chr04	8090146	8090446	200	04:8089512	AT4G13996	-	downstream	934	534	103	33.0	3.52	3.0	ANTAAATT_6/0	3.3
chr05	6445245	6447419	200	05:6445417	AT5G19170	+	inside	173	73	103	32.0	3.52	3.0	CAATTAAATT_20/2	3.2
chr02	10437353	10439469	200	02:10440319	AT2G24570	-	upstream	-851	751	104	38.0	3.51	2.99	TAAAATTAAA_12/1	3.1
chr02	10509068	10510902	200	02:10512348	AT2G24696	-	upstream	-1446	1347	104	37.9	3.51	3.0	ATTAAAT_8/1	3.1
chr01	27018158	27022117	200	01:27017280	AT1G71830	+	upstream	-878	778	103	31.0	3.47	2.96	TAATTAAATT_20/2	3.5
chr02	9856149	9858778	200	02:9858910	AT2G23150	-	upstream	-132	33	103	31.0	3.47	2.97	AATTAAAT_16/2	3.9
chr02	13277710	13279498	200	02:13281108	AT2G31160	+	downstream	3398	1511	103	31.0	3.47	2.97	AAAATTAAA_12/1	3.5
chr02	19207991	19211021	200	02:19212435	AT2G46750	-	upstream	-1415	1315	103	30.3	3.47	2.97	GATAAAA_5/1	3.8
chr02	18039306	18040732	200	02:18038977	AT2G43440	+	upstream	-328	229	103	30.3	3.47	2.98	ATTAAAT_8/1	3.4
chr01	12763902	12765686	200	01:12761989	AT1G34790	+	upstream	-1912	1813	103	29.0	3.42	2.93	CAATTAAANT_15/1	3.8
chr03	11209586	11213909	200	03:11204457	AT3G29255	+	upstream	-5128	5029	103	29.0	3.42	2.94	ATTAAAT_8/1	4.1
chr01	16939692	16942558	200	01:16938869	AT1G44835	+	upstream	-822	723	103	34.0	3.39	2.9	TAATTAAA_11/1	3.1
chr04	349025	351550	200	04:348917	AT4G00820	+	upstream	-107	8	103	34.0	3.39	2.9	ATTGAATG_7/3	3.1
chr02	16630411	16634253	200	02:16629352	AT2G39850	+	upstream	-1059	959	103	33.6	3.39	2.91	TNCAATTAA_7/0	3.2
chr05	7741898	7742978	200	05:7741307	AT5G23070	+	upstream	-590	491	104	42.0	3.37	2.89	AAAANNAAA_5/0	2.8
chr01	15081952	15085893	200	01:15083656	AT1G40104	+	inside	1704	1605	105	45.0	3.35	2.88	--------	2.5
chr05	18023985	18026077	200	05:18027228	AT5G44680	-	upstream	-1151	1052	104	37.0	3.33	2.86	ATTAAAT_8/1	3.0
chr01	10531831	10534842	200	01:10529974	AT1G30030	+	upstream	-1857	1757	103	32.0	3.33	2.86	AAAATTAAA_12/1	3.4
chr01	11646189	11647001	200	01:11645657	AT1G32280	+	upstream	-531	432	103	32.0	3.33	2.87	--------	3.4
chr01	930715	931985	200	01:930571	AT1G03730	-	downstream	1413	44	103	31.5	3.33	2.87	ATTAAANT_6/0	3.2
chr05	10856661	10858687	200	05:10854686	AT5G28830	+	upstream	-1975	1875	103	31.3	3.33	2.87	AAAATTAAA_12/1	3.3
chr05	11062524	11063981	200	05:11065009	AT5G29029	-	upstream	-1029	929	103	30.0	3.27	2.82	AATTAAA_9/1	3.3
chr05	9303939	9304838	200	05:9302208	AT5G26720	+	upstream	-1731	1631	103	29.7	3.27	2.82	CAATTAA_4/0	3.7
chr05	1556987	1558486	200	05:1558970	AT5G05250	-	upstream	-484	385	103	29.5	3.27	2.83	AATAAAA_5/2	3.3
chr04	12884300	12887011	200	04:12887028	AT4G25100	-	overlapStart	-17	82	103	29.4	3.27	2.83	TATTGAAA_7/2	3.5
chr02	4361869	4365919	200	02:4357171	AT2G11010	+	upstream	-4697	4598	103	29.3	3.27	2.83	ATTAAATT_14/1	3.7
chr01	18755730	18756041	200	01:18756638	AT1G07657	+	downstream	908	498	104	35.0	3.26	2.83	ATTAAAT_8/1	3.1
chr04	9816278	9819368	200	04:9816803	AT4G17615	+	inside	526	426	103	28.0	3.22	2.79	AAAANNAAA_5/0	3.7
chr01	22486657	22488361	200	01:22486159	AT1G61050	+	upstream	-497	398	103	27.2	3.22	2.79	ATATATT_6/2	3.6
chr01	17970611	17973402	200	01:17973659	AT1G48610	-	upstream	-258	158	103	27.0	3.22	2.8	TAAAATTAAA_12/1	3.8
chr04	15926652	15931422	200	04:15931981	AT4G33010	-	upstream	-560	460	104	37.7	3.22	2.8	TAATTAAANT_15/1	2.8
chr03	11011262	11013451	200	03:11014473	AT3G29030	-	upstream	-1023	923	103	32.0	3.2	2.78	ATATATT_6/2	3.1
chr04	8013575	8016582	200	04:8016574	AT4G13840	-	overlapStart	8	92	103	32.0	3.2	2.78	TAATTAAA_11/1	2.9
chr01	17424473	17427475	200	01:17424026	AT1G47490	+	upstream	-447	347	103	29.0	3.15	2.73	CAATTAA_4/0	3.8
chr02	13241345	13241856	200	02:13245532	AT2G31082	+	downstream	4187	3577	103	29.0	3.14	2.73	AATAAAA_5/2	4.4
chr02	12912519	12915915	200	02:12917300	AT2G30290	-	upstream	-1385	1286	103	30.7	3.14	2.73	ATTAAAT_8/1	3.2
chr01	10124286	10127098	200	01:10127228	AT1G29025	-	upstream	-130	31	103	30.2	3.14	2.73	ATATATT_6/2	3.0
chr03	8480025	8482222	200	03:8482319	AT3G23620	+	overlapEnd	2295	2	103	30.1	3.14	2.73	ACCTAATT_3/0	3.2
chr01	6986312	6987863	200	01:6985916	AT1G20140	+	upstream	-396	296	104	39.0	3.13	2.72	AATGTAA_4/1	2.8
chr01	18351324	18354634	200	01:18349649	AT1G49580	+	upstream	-1674	1575	104	42.0	3.11	2.71	ATTAAANT_6/0	2.5
chr01	10796124	10801093	200	01:10801819	AT1G30490	-	upstream	-727	627	103	34.0	3.09	2.69	CAATTAAA_11/1	3.0
chr05	19209507	19211134	200	05:19208932	AT5G47340	+	upstream	-575	475	103	33.1	3.09	2.69	AAAANNAAA_5/0	2.9
chr01	1723734	1724534	200	01:1725133	AT1G05760	-	upstream	-600	500	103	29.0	3.08	2.69	TTGAAAT_5/1	3.2
chr02	7033940	7034317	200	02:7033138	AT2G16225	-	downstream	1179	702	103	29.0	3.08	2.69	AATTAAAT_16/2	3.2
chr03	10092859	10093129	200	03:10093308	AT3G27321	-	upstream	-179	80	103	29.0	3.08	2.69	TATTGAAAT_9/3	3.4
chr03	12160336	12164591	200	03:12158310	AT3G30570	+	upstream	-2026	1926	103	29.0	3.08	2.7	ATTGAAAT_9/3	3.6
chr03	23211287	23214066	200	03:23211466	AT3G62740	+	inside	179	80	103	28.8	3.08	2.7	--------	3.4
chr05	9708136	9709444	200	05:9707538	AT5G27500	+	upstream	-598	498	103	28.6	3.08	2.7	AATTAAAT_16/2	3.6
chr01	1529767	1531484	200	01:1531551	AT1G05260	+	overlapEnd	1785	32	103	28.5	3.08	2.7	CAATTAAA_11/1	3.2
chr05	6504531	6504914	200	05:6503628	AT5G19315	+	upstream	-903	803	103	28.1	3.08	2.71	ATTAAATT_14/1	3.1
chr05	8133460	8134077	200	05:8133515	AT5G24065	+	overlapStart	56	44	105	49.0	3.04	2.67	ATTGAAA_5/2	2.3
chr05	13386852	13387175	200	05:13387739	AT5G35120	-	upstream	-565	465	103	27.0	3.03	2.66	ATATATT_6/2	3.8
chr05	19915872	19917967	200	05:19914662	AT5G49130	+	upstream	-1210	1110	103	27.0	3.03	2.66	AAAATTAAA_12/1	3.6
chr05	24964646	24968607	200	05:24964380	AT5G62165	+	upstream	-266	166	103	31.9	3.02	2.65	TAATTAAAT_17/2	2.9
chr05	576655	577176	200	05:577754	AT5G02570	-	upstream	-578	479	103	31.5	3.02	2.66	AATAAAA_5/2	3.0
chr01	28487910	28488251	200	01:28488759	AT1G09587	-	upstream	-509	409	103	31.5	3.02	2.66	TAATTAAA_11/1	3.0
chr01	4305791	4308007	200	01:4303402	AT1G12650	+	upstream	-2389	2289	103	31.5	3.02	2.66	TAATTAAA_11/1	3.0
chr01	21420244	21420803	200	01:21419197	AT1G57830	+	upstream	-1046	947	104	34.6	2.98	2.63	TTGAAAT_5/1	2.7
chr04	18053360	18055040	200	04:18052685	AT4G38620	+	upstream	-674	575	103	29.4	2.98	2.63	TAATTAAA_11/1	3.3
chr03	20531069	20533285	200	03:20529587	AT3G55380	+	upstream	-1481	1382	103	27.4	2.97	2.62	ATTAAAT_8/1	3.6
chr02	18354186	18358679	200	02:18355225	AT2G44470	+	inside	1040	940	103	29.0	2.96	2.61	ACCTAATT_3/0	3.6
chr01	2939417	2939488	200	01:2940638	AT1G09110	+	downstream	1221	1051	103	30.0	2.95	2.61	ACCTAATT_3/0	3.2
chr02	5154645	5158744	200	02:5159654	AT2G12640	-	upstream	-910	811	103	30.0	2.95	2.61	CAATTAAANT_15/1	3.2
chr02	12717786	12719328	200	02:12720394	AT2G29780	-	upstream	-1066	967	103	30.0	2.95	2.61	ATTAAANT_6/0	3.0
chr04	6627020	6627522	200	04:6626549	AT4G10767	+	upstream	-470	371	103	30.0	2.95	2.62	TTGAAAT_5/1	3.2
chr02	268714	272676	200	02:268339	AT2G01600	+	upstream	-374	275	103	30.0	2.95	2.62	TAATTAAA_11/1	3.0
chr03	7703799	7704958	200	03:7705421	AT3G21870	-	upstream	-464	364	103	29.9	2.95	2.62	GATAAAA_5/1	3.0
chr01	4191471	4191780	200	01:4192097	AT1G04947	+	downstream	627	218	103	29.8	2.95	2.62	GATAAAA_5/1	3.0
chr04	10713410	10714745	200	04:10719095	AT4G19700	-	upstream	-4351	4251	103	32.7	2.91	2.58	AATTAAA_9/1	2.8
chr02	5040157	5040392	200	02:5037510	AT2G05785	+	upstream	-2647	2547	103	28.0	2.89	2.56	ATTAAAT_8/1	3.5
chr02	7876544	7878072	200	02:7878996	AT2G18120	-	upstream	-924	825	103	28.0	2.89	2.57	AAAANNAAA_5/0	3.3
chr05	5149165	5149358	200	05:5149237	AT5G02445	-	overlapEnd	120	21	103	28.0	2.89	2.57	AATAAAA_5/2	3.3
chr05	8097978	8101330	200	05:8103803	AT5G23980	-	upstream	-2474	2374	103	28.0	2.89	2.57	AATAAAA_5/2	3.3
chr05	15805808	15807508	200	05:15805494	AT5G39490	-	downstream	2014	214	103	28.0	2.89	2.57	ATTAAATT_14/1	3.5
chr03	15986624	15989505	200	03:15986229	AT3G44310	+	upstream	-394	295	103	27.8	2.89	2.58	ATTAAAT_8/1	3.3
chr02	13002686	13005746	200	02:13006039	AT2G30520	-	upstream	-294	194	103	27.4	2.89	2.58	TAAAATTAAANT_15/1	3.4
chr01	19531350	19536422	200	01:19536812	AT1G52430	-	upstream	-390	291	103	27.4	2.89	2.58	AATAAAA_5/2	3.2
chr05	16259229	16264465	200	05:16258745	AT5G40605	+	upstream	-483	384	103	27.2	2.89	2.58	TAATTAAA_11/1	3.0
chr01	3195719	3200403	200	01:3200527	AT1G09840	-	upstream	-125	25	103	27.1	2.89	2.58	TTGAAAT_5/1	3.4
chr03	7812861	7816011	200	03:7811111	AT3G22150	+	upstream	-1749	1650	103	28.0	2.89	2.59	TAATTAAA_11/1	4.2
chr01	3304039	3306956	200	01:3307155	AT1G10120	-	upstream	-200	100	103	27.4	2.89	2.59	TAATTAAA_11/1	3.1
chr01	7828326	7830424	200	01:7831547	AT1G22180	-	upstream	-1124	1024	104	35.1	2.89	2.58	TATTGAAA_7/2	2.7
chr02	16886767	16889243	200	02:16886598	AT2G40435	+	upstream	-169	69	104	38.6	2.87	2.58	AATAAAA_5/2	2.6
chr05	16884940	16885439	200	05:16884678	AT5G42232	+	upstream	-262	162	104	38.4	2.87	2.58	TNCAATTAA_7/0	2.5
chr02	3187068	3188422	200	02:3186846	AT2G07565	+	upstream	-222	122	104	42.0	2.87	2.58	ATTAAATT_14/1	2.3
chr03	815550	818876	200	03:817522	AT3G03440	+	inside	1972	1254	103	31.0	2.84	2.55	TAATTAAATT_20/2	2.9
chr03	5159698	5162945	200	03:5164367	AT3G15340	-	upstream	-1423	1323	103	31.0	2.84	2.55	ATATATTAAANT_11/2	2.9
chr03	10243244	10245023	200	03:10241485	AT3G27660	+	upstream	-1758	1659	103	31.0	2.84	2.55	GATAAAA_5/1	3.0
chr02	4458154	4458399	200	02:4457256	AT2G11205	-	downstream	1143	798	103	30.9	2.84	2.55	AATTAAA_9/1	2.8
chr05	13857921	13859085	200	05:13859823	AT5G35680	-	upstream	-739	639	103	30.8	2.84	2.56	AATTAAAT_16/2	2.8
chr05	17018034	17018466	200	05:17017322	AT5G42567	-	downstream	1144	612	103	30.1	2.84	2.56	--------	2.9
chr02	2952610	2953208	200	02:2950401	AT2G07110	-	downstream	2806	2109	103	33.9	2.81	2.53	TTGAAAT_5/1	2.8
chr02	8816237	8820622	200	02:8821978	AT2G20460	-	upstream	-1356	1257	103	33.6	2.81	2.53	GATAAAA_5/1	2.7
chr02	4946235	4946952	200	02:4945522	AT2G12325	+	upstream	-713	613	103	33.0	2.81	2.54	AATTAAA_9/1	2.6
chr01	18860837	18861982	200	01:18858035	AT1G50880	+	upstream	-2801	2702	103	30.0	2.8	2.53	AAAANNAAA_5/0	3.7
chr01	20524694	20525192	200	01:20524085	AT1G09655	+	upstream	-608	509	103	30.0	2.8	2.53	ATATATT_6/2	3.3
chr02	9184150	9185623	200	02:9185980	AT2G21455	-	upstream	-357	258	103	28.0	2.8	2.53	AATAAAA_5/2	3.3
chr05	21223178	21223844	200	05:21224476	AT5G52272	-	upstream	-632	533	103	27.6	2.8	2.53	AATTAAA_9/1	3.2
chr04	14610883	14619685	200	04:14619685	AT4G29900	-	overlapStart	-1	99	103	28.0	2.78	2.51	ATTAAAT_8/1	3.7
chr05	22603302	22605300	200	05:22602839	AT5G55850	+	upstream	-462	363	103	28.6	2.77	2.51	TAATTAAA_11/1	2.9
chr01	19531350	19536422	200	01:19537193	AT1G52430	-	upstream	-772	672	103	28.6	2.77	2.51	TAATTAAATT_20/2	2.9
chr01	10227073	10227195	200	01:10227710	AT1G29265	+	downstream	637	416	103	28.1	2.77	2.51	AAAATTAAA_12/1	3.0
chr01	17282749	17285749	200	01:17286381	AT1G47128	-	upstream	-633	533	103	28.1	2.77	2.51	ATTAAANT_6/0	3.0
chr02	9759595	9761240	200	02:9759365	AT2G22930	+	upstream	-229	130	103	28.1	2.77	2.52	AATAAAA_5/2	2.8
chr02	178960	179203	200	02:181239	AT2G03985	-	upstream	-2037	1937	103	32.0	2.74	2.48	ATTAAAT_8/1	2.7
chr03	9969551	9971681	200	03:9967385	AT3G27025	+	upstream	-2165	2066	103	32.0	2.74	2.49	ATATATT_6/2	2.8
chr05	8097978	8101330	200	05:8103310	AT5G23980	-	upstream	-1980	1881	103	32.0	2.74	2.49	TAATTAAA_11/1	2.8
chr03	12560822	12562099	200	03:12563034	AT3G30823	-	upstream	-935	836	103	31.7	2.74	2.49	ATATATTAAATT_17/2	2.7
chr05	19106297	19108348	200	05:19105311	AT5G47050	+	upstream	-985	886	104	35.0	2.72	2.47	AATTAAATT_19/2	2.6
chr05	19364137	19364679	200	05:19365396	AT5G47818	-	upstream	-717	618	104	35.0	2.72	2.48	ATATATT_6/2	2.6
chr01	12498000	12498800	200	01:12500318	AT1G34290	+	downstream	2318	1419	103	28.0	2.71	2.47	AAAANNAAA_5/0	4.2
chr01	21931833	21932403	200	01:21931555	AT1G59675	-	downstream	847	178	103	27.0	2.71	2.46	ATTAAAT_8/1	3.2
chr03	10006891	10008174	200	03:10008602	AT3G27140	-	upstream	-428	329	103	27.0	2.71	2.47	AATTAAATT_19/2	3.4
chr03	17274019	17274654	200	03:17275465	AT3G07595	+	downstream	1447	712	103	27.0	2.71	2.47	ATTGAAT_6/3	3.0
chr05	26732795	26736175	200	05:26731083	AT5G66950	+	upstream	-1711	1612	103	27.0	2.69	2.45	ATATATT_6/2	3.6
chr04	795986	798381	200	04:799022	AT4G01850	-	upstream	-641	542	103	29.6	2.67	2.44	AATAAAA_5/2	3.0
chr05	16865770	16870887	200	05:16867436	AT5G42210	+	inside	1666	1567	103	30.0	2.67	2.43	AATTAAA_9/1	2.9
chr03	5267063	5267164	200	03:5265986	AT3G15548	+	upstream	-1077	977	103	29.9	2.67	2.43	AATAAAA_5/2	2.9
chr03	3446462	3446995	200	03:3447167	AT3G10990	-	upstream	-173	73	103	29.9	2.67	2.44	AATTAAA_9/1	2.9
chr01	6238839	6241510	200	01:6241711	AT1G18140	-	upstream	-202	102	103	29.9	2.67	2.44	TTGAAAT_5/1	2.8
chr02	12781524	12785190	200	02:12785588	AT2G29980	-	upstream	-398	299	103	29.8	2.67	2.44	AAAATTAAAT_18/2	2.9
chr01	10814090	10814376	200	01:10813919	AT1G06347	-	downstream	456	71	103	29.7	2.67	2.44	ATTAAANT_6/0	2.7
chr03	7759317	7760738	200	03:7760034	AT3G22030	+	inside	717	604	103	29.6	2.67	2.44	TATTGAAAT_9/3	2.9
chr05	8295110	8297159	200	05:8294181	AT5G24330	-	downstream	2977	829	103	29.4	2.67	2.45	TNAATTGAAT_8/3	2.8
chr01	22093353	22094802	200	01:22095173	AT1G60000	-	upstream	-372	272	103	33.0	2.64	2.43	AATAAAA_5/2	2.6
chr02	2457573	2459940	200	02:2455160	AT2G06255	+	upstream	-2413	2313	103	32.8	2.64	2.43	ATATATT_6/2	2.6
chr05	23003909	23009672	200	05:23001781	AT5G56870	+	upstream	-2127	2028	104	36.0	2.64	2.42	ATATATT_6/2	2.5
chr04	10477184	10480212	200	04:10475146	AT4G19160	+	upstream	-2038	1938	104	35.1	2.64	2.43	ATTAAANT_6/0	2.4
chr04	10745682	10747127	200	04:10745003	AT4G19750	-	downstream	2123	579	103	27.6	2.62	2.41	AATAAAA_5/2	3.7
chr04	14770395	14776247	200	04:14781798	AT4G30190	-	upstream	-5551	5452	103	28.7	2.61	2.4	ACCTAATT_3/0	4.1
chr01	13528257	13529470	200	01:13529825	AT1G36150	+	downstream	1569	256	103	27.0	2.6	2.39	AATTAAA_9/1	3.2
chr05	21105909	21108710	200	05:21108800	AT5G51950	-	overlapStart	-90	9	103	28.0	2.59	2.39	TAATTAAA_11/1	3.0
chr05	12961682	12963892	200	05:12961182	AT5G34780	-	downstream	2710	400	103	27.7	2.59	2.39	TATTGAAAT_9/3	2.8
chr01	11874508	11877549	200	01:11878219	AT1G32790	-	upstream	-671	571	103	27.7	2.59	2.39	TNAATTGAAAT_10/3	2.9
chr05	2340623	2345545	200	05:2340487	AT5G07400	+	upstream	-135	36	103	27.5	2.59	2.39	ATATATTAAANT_11/2	2.9
chr05	21848035	21850111	200	05:21847805	AT5G53800	+	upstream	-229	130	103	27.5	2.59	2.39	AAAATTAAA_12/1	2.8
chr05	21917699	21919180	200	05:21919433	AT5G54000	-	upstream	-254	154	103	27.4	2.59	2.4	ATATATT_6/2	2.8
chr03	11447002	11448675	200	03:11448921	AT3G29630	-	upstream	-247	147	103	27.1	2.59	2.4	GATAAAA_5/1	2.9
chr02	14043400	14045695	200	02:14046060	AT2G33120	-	upstream	-365	266	103	27.1	2.59	2.4	CAATTAAAT_17/2	2.7
chr01	1350080	1355466	200	01:1351330	AT1G04810	+	inside	1250	1151	103	31.0	2.57	2.38	ATTAAAT_8/1	2.6
chr03	16151123	16154607	200	03:16150147	AT3G44560	+	upstream	-975	876	103	31.0	2.57	2.38	AATTAAA_9/1	2.7
chr03	2856037	2856897	200	03:2855682	AT3G09290	+	upstream	-355	255	103	30.9	2.57	2.38	ATTAAAT_8/1	2.7
chr05	19022383	19022699	200	05:19021820	AT5G46874	+	upstream	-563	463	103	30.9	2.57	2.38	ATTAAANT_6/0	2.7
chr02	6669654	6670381	200	02:6670767	AT2G15325	-	upstream	-387	287	103	30.9	2.57	2.38	AATAAAA_5/2	2.6
chr05	24908265	24908384	200	05:24907290	AT5G61997	-	downstream	1094	875	103	30.9	2.57	2.38	AAAATTAAA_12/1	2.7
chr01	19141823	19144320	200	01:19145301	AT1G51630	-	upstream	-982	882	103	30.6	2.57	2.39	AATAAAA_5/2	2.7
chr02	2805	3176	200	1.42014	AT2G03855	+	upstream	-879	780	104	37.0	2.56	2.38	--------	2.4
chr01	25174145	25174393	200	01:25174400	AT1G08923	+	overlapEnd	255	92	104	36.5	2.56	2.38	ATTAAAT_8/1	2.4
chr04	15334013	15335630	200	04:15335723	AT4G31660	+	overlapEnd	1711	6	103	34.0	2.56	2.38	TATTGAAT_8/4	2.6
chr05	14220634	14226211	200	05:14220422	AT5G36150	-	downstream	5789	112	103	27.3	2.54	2.36	AAAANNAAA_5/0	2.8
chr01	1569147	1572469	200	01:1573333	AT1G05370	-	upstream	-865	765	103	30.2	2.5	2.33	TAATTAAATT_20/2	3.4
chr04	17722320	17722594	200	04:17721434	AT4G09645	+	upstream	-886	786	103	27.0	2.5	2.32	AATTAAAT_16/2	2.9
chr03	6846969	6849582	200	03:6850131	AT3G19710	-	upstream	-550	450	103	29.0	2.49	2.32	GATAAAA_5/1	2.7
chr03	12725745	12729587	200	03:12731168	AT3G31365	-	upstream	-1581	1482	103	29.0	2.49	2.32	AATTAAAT_16/2	2.7
chr05	6228163	6230630	200	05:6230897	AT5G18680	-	upstream	-268	168	103	29.0	2.49	2.32	TAATTAAATT_20/2	2.8
chr05	18912667	18915779	200	05:18917390	AT5G46610	-	upstream	-1611	1512	103	29.0	2.49	2.33	ATATATT_6/2	2.8
chr05	25050152	25052054	200	05:25050449	AT5G62380	+	inside	298	198	103	29.0	2.49	2.33	AATAAAA_5/2	2.8
chr02	308693	313805	200	02:314167	AT2G01690	-	upstream	-363	263	103	28.9	2.49	2.33	TTGAAAT_5/1	2.8
chr05	7350575	7351190	200	05:7351515	AT5G22170	+	downstream	941	226	103	28.8	2.49	2.33	AATTAAAT_16/2	2.8
chr01	13076664	13077590	200	01:13075023	AT1G35513	+	upstream	-1640	1541	103	28.7	2.49	2.33	ATATATT_6/2	2.8
chr01	17507893	17509731	200	01:17507581	AT1G47620	-	downstream	2149	212	103	28.5	2.49	2.33	AAAANNAAA_5/0	2.6
chr02	6862922	6864116	200	02:6861679	AT2G15750	+	upstream	-1242	1143	103	28.4	2.49	2.34	ATTAAANT_6/0	2.6
chr05	19500988	19504534	200	05:19506985	AT5G48110	-	upstream	-2452	2352	104	35.0	2.48	2.33	ATTAAATT_14/1	2.5
chr04	8913653	8915663	200	04:8913380	AT4G15620	+	upstream	-273	173	103	34.4	2.48	2.33	TATTGAAT_8/4	2.4
chr04	11492248	11495538	200	04:11495849	AT4G21630	-	upstream	-312	212	103	34.1	2.48	2.33	AANTAAAT_7/0	2.4
chr02	12494826	12499723	200	02:12499406	AT2G29090	-	inside	317	217	103	32.0	2.48	2.33	TAATTAAANT_15/1	2.5
chr03	302472	304598	200	03:303144	AT3G01860	+	inside	672	573	103	32.0	2.48	2.33	TAATTAAA_11/1	2.6
chr02	18677311	18681889	200	02:18677154	AT2G45300	+	upstream	-157	57	103	31.9	2.48	2.33	--------	2.6
chr02	18617862	18620451	200	02:18617028	AT2G45160	-	downstream	3423	734	103	31.8	2.48	2.33	AATAAAA_5/2	2.5
chr04	16661101	16662549	200	04:16664652	AT4G34990	-	upstream	-2103	2004	103	31.7	2.48	2.34	TAAAATTAAATT_21/2	2.5
chr05	5141035	5142890	200	05:5140177	AT5G15750	+	upstream	-857	758	103	31.1	2.48	2.34	ATTAAAT_8/1	2.5
chr01	11221267	11222827	200	01:11223129	AT1G31350	-	upstream	-303	203	103	27.0	2.42	2.28	AATAAAA_5/2	2.7
chr01	20447157	20450916	200	01:20446400	AT1G54820	+	upstream	-757	657	103	27.0	2.42	2.28	ATATATT_6/2	2.7
chr01	26724668	26725223	200	01:26725531	AT1G70885	-	upstream	-309	209	103	27.0	2.42	2.28	AATAAAA_5/2	2.7
chr03	8422649	8424652	200	03:8423030	AT3G23490	-	inside	1622	282	103	27.0	2.42	2.28	ATTGAAT_6/3	2.9
chr03	18847519	18849430	200	03:18850658	AT3G50720	-	upstream	-1228	1129	103	27.0	2.42	2.28	AATTAAATT_19/2	2.7
chr03	20069987	20072878	200	03:20069806	AT3G54220	+	upstream	-181	81	103	27.0	2.42	2.28	AATAAAA_5/2	2.9
chr03	3195314	3197457	200	03:3198237	AT3G10320	-	upstream	-781	681	104	35.7	2.41	2.28	AAAANNAAA_5/0	2.4
chr05	21433859	21439133	200	05:21441252	AT5G52882	-	upstream	-2119	2020	104	35.5	2.41	2.28	ACCTAATT_3/0	2.4
chr01	26239260	26240843	200	01:26246948	AT1G69760	-	upstream	-6105	6006	103	30.0	2.4	2.27	ATATATT_6/2	2.6
chr04	13205537	13206226	200	04:13205155	AT4G26030	+	upstream	-381	282	103	30.0	2.4	2.27	ATTAAANT_6/0	2.6
chr02	5609569	5610324	200	02:5609122	AT2G13463	-	downstream	1202	347	103	29.8	2.4	2.28	AAAANNAAA_5/0	2.6
chr05	13956672	13959830	200	05:13960335	AT5G35790	-	upstream	-506	406	103	29.8	2.4	2.28	TAATTAAANT_15/1	2.5
chr01	6389399	6391386	200	01:6391743	AT1G18570	+	downstream	2345	258	103	29.7	2.4	2.28	ATATATT_6/2	2.5
chr03	20381460	20383878	200	03:20380519	AT3G55000	+	upstream	-940	841	103	29.4	2.4	2.28	AATAAAA_5/2	2.5
chr05	26141470	26144020	200	05:26144174	AT5G65420	-	upstream	-154	55	103	29.3	2.4	2.28	AATAAAA_5/2	2.6
chr02	11625157	11628290	200	02:11624837	AT2G27200	+	upstream	-319	220	103	29.2	2.4	2.28	AAAANNAAA_5/0	2.5
chr02	10468340	10469286	200	02:10470991	AT2G24625	+	downstream	2652	1606	103	32.3	2.4	2.28	ATTAAATT_14/1	2.4
chr03	7507240	7509186	200	03:7504835	AT3G21330	+	upstream	-2404	2305	103	32.2	2.4	2.28	AAAANNAAA_5/0	2.4
chr02	647538	650820	200	02:644181	AT2G02450	+	upstream	-3356	3257	103	28.3	2.36	2.25	AAAANNAAA_5/0	2.6
chr01	27568714	27569823	200	01:27570824	AT1G73330	-	upstream	-1001	902	104	36.7	2.34	2.23	ATTAAAT_8/1	2.2
chr05	5908834	5913317	200	05:5914094	AT5G17880	-	upstream	-777	678	104	36.5	2.34	2.23	AATAAAA_5/2	2.2
chr03	7635723	7635948	200	03:7635253	AT3G04145	-	downstream	694	370	103	28.0	2.34	2.23	ATTAAANT_6/0	4.2
chr05	8706745	8707885	200	05:8702604	AT5G25190	-	downstream	5281	4041	103	28.8	2.33	2.22	ATTAAATT_14/1	2.7
chr02	10097265	10103398	200	02:10096426	AT2G23740	+	upstream	-839	739	103	34.0	2.33	2.22	ATTGAAAT_9/3	2.4
chr02	11683772	11685342	200	02:11683839	AT2G27310	-	overlapEnd	1502	32	103	28.0	2.32	2.22	ATATATT_6/2	2.7
chr04	1256144	1257320	200	04:1255920	AT4G02810	+	upstream	-224	124	103	28.0	2.32	2.22	TAAAATTAAA_12/1	2.7
chr05	19306139	19307094	200	05:19305734	AT5G47630	+	upstream	-405	305	103	28.0	2.32	2.22	TAATTAAA_11/1	2.6
chr05	1119937	1121813	200	05:1118733	AT5G04120	+	upstream	-1203	1104	103	27.7	2.32	2.22	TTGAAAT_5/1	2.7
chr01	2097747	2103507	200	01:2104039	AT1G06840	-	upstream	-533	433	103	27.7	2.32	2.22	ATATATT_6/2	2.7
chr03	9773018	9773500	200	03:9772295	AT3G26605	+	upstream	-722	623	103	27.5	2.32	2.22	ATTAAANT_6/0	2.5
chr01	12381940	12382144	200	01:12381689	AT1G06733	+	upstream	-250	151	103	27.4	2.32	2.23	AATAAAA_5/2	2.6
chr01	24722971	24724475	200	01:24724661	AT1G66310	-	upstream	-187	87	103	27.3	2.32	2.23	ATTAAAT_8/1	2.5
chr01	26072284	26076374	200	01:26077635	AT1G69360	-	upstream	-1262	1162	103	27.2	2.32	2.23	AAAANNAAA_5/0	2.6
chr01	5320615	5323895	200	01:5324546	AT1G15490	-	upstream	-651	552	103	27.2	2.32	2.23	ATATATT_6/2	2.6
chr04	11975031	11976748	200	04:11976880	AT4G22790	-	upstream	-132	33	103	27.0	2.32	2.23	AATAAAA_5/2	2.6
chr02	14629986	14632082	200	02:14629703	AT2G34690	+	upstream	-282	183	103	31.0	2.32	2.23	TNCAATTAA_7/0	2.5
chr04	9192116	9192568	200	04:9194173	AT4G16240	-	upstream	-1606	1506	103	30.7	2.32	2.23	TTGAATG_2/0	2.5
chr01	12643648	12643882	200	01:12645394	AT1G06777	-	upstream	-1512	1413	103	30.3	2.32	2.23	AAAANNAAA_5/0	2.4
chr03	9843460	9845176	200	03:9842779	AT3G26760	+	upstream	-680	581	103	30.1	2.32	2.23	TTGAATG_2/0	2.5
chr02	17802841	17806073	200	02:17807138	AT2G42790	-	upstream	-1065	966	104	34.8	2.26	2.17	ATATATT_6/2	2.3
chr05	8595209	8597761	200	05:8597169	AT5G24950	-	inside	591	492	104	34.8	2.26	2.18	AATTAAANT_13/1	2.3
chr02	1237097	1238033	200	02:1235861	AT2G04615	+	upstream	-1235	1136	103	28.0	2.26	2.18	TAATTAAAT_17/2	2.7
chr01	23539557	23542233	200	01:23542720	AT1G63480	-	upstream	-487	388	103	32.0	2.25	2.16	AAAANNAAA_5/0	2.3
chr01	29351472	29351820	200	01:29352204	AT1G09777	+	downstream	732	285	103	32.0	2.25	2.16	ATTAAAT_8/1	2.3
chr04	2309864	2310332	200	04:2312836	AT4G02835	-	upstream	-2504	2405	103	32.0	2.25	2.17	ANTAAATT_6/0	2.3
chr01	25536812	25537318	200	01:25535924	AT1G08967	-	downstream	1394	788	103	28.5	2.24	2.16	TAATTAAANT_15/1	2.4
chr05	26625049	26626822	200	05:26624857	AT5G66690	+	upstream	-191	92	103	28.5	2.24	2.16	ATTGAAT_6/3	2.5
chr05	9331565	9333284	200	05:9326164	AT5G26660	-	downstream	7120	5301	103	28.3	2.24	2.16	AATAAAA_5/2	2.5
chr04	7210807	7213376	200	04:7211869	AT4G12030	+	inside	1063	963	103	28.2	2.24	2.16	ATTGAAA_5/2	2.4
chr04	5122215	5122841	200	04:5121749	AT4G05355	-	downstream	1091	366	103	28.1	2.24	2.17	AANTAAATT_8/0	2.5
chr02	17945662	17947155	200	02:17942609	AT2G43150	+	upstream	-3052	2953	103	27.0	2.22	2.15	ATTAAATT_14/1	2.7
chr01	9412783	9417604	200	01:9416169	AT1G27110	-	inside	1434	1335	103	33.0	2.18	2.11	AATAAAA_5/2	2.3
chr05	9109026	9113538	200	05:9113550	AT5G26090	-	overlapStart	-12	87	103	29.9	2.16	2.09	CAATTAAATT_20/2	2.4
chr01	2142939	2143977	200	01:2142169	AT1G06980	-	downstream	1807	670	103	29.4	2.16	2.09	AATGTAA_4/1	2.3
chr03	1075299	1075922	200	03:1074989	AT3G04100	+	upstream	-309	210	103	27.0	2.16	2.09	TTGAATG_2/0	2.5
chr03	8194606	8197161	200	03:8190953	AT3G23050	+	upstream	-3652	3553	103	27.0	2.16	2.09	AATTAAAT_16/2	2.6
chr05	1296356	1302477	200	05:1302717	AT5G04540	-	upstream	-241	141	103	27.0	2.16	2.09	TAATTAAAT_17/2	2.6
chr01	27264602	27265806	200	01:27266645	AT1G72430	-	upstream	-840	740	103	28.5	2.15	2.08	TAAAATTAAA_12/1	2.6
chr04	11882066	11885533	200	04:11885633	AT4G22570	-	upstream	-101	1	103	28.0	2.15	2.08	ATTAAANT_6/0	2.4
chr04	17674191	17674589	200	04:17674954	AT4G37620	-	upstream	-365	266	103	30.0	2.14	2.08	GATAAAATTAAATT_23/3	2.4
chr05	3047011	3047753	200	05:3048697	AT5G09805	+	downstream	1687	845	103	27.0	2.12	2.06	TTGAATG_2/0	3.0
chr02	9362113	9363203	200	02:9362260	AT2G22000	+	inside	147	48	103	28.0	2.11	2.05	AAAATTAAA_12/1	2.8
chr01	25781801	25784118	200	01:25781662	AT1G68670	+	upstream	-139	39	103	31.0	2.09	2.04	AATTAAANT_13/1	2.3
chr05	13235741	13238884	200	05:13240063	AT5G34940	-	upstream	-1180	1080	103	30.5	2.09	2.04	TTGAAAT_5/1	2.3
chr02	12947614	12947966	200	02:12946951	AT2G08380	+	upstream	-662	563	103	28.0	2.08	2.03	AATTAAAT_16/2	2.5
chr05	17864376	17865756	200	05:17864194	AT5G44350	+	upstream	-182	82	103	28.0	2.08	2.03	AATTAAAT_16/2	2.5
chr01	24503315	24504390	200	01:24503157	AT1G65870	+	upstream	-157	58	103	27.4	2.08	2.03	ATTAAAT_8/1	2.3
chr04	7375855	7380372	200	04:7373800	AT4G12440	+	upstream	-2055	1955	103	27.3	2.08	2.03	ATATATT_6/2	2.4
chr01	26005068	26007368	200	01:26003435	AT1G69170	+	upstream	-1632	1533	103	27.5	2.08	2.03	TTGAAAT_5/1	2.6
chr01	2142939	2143977	200	01:2142772	AT1G06980	-	downstream	1205	67	104	34.9	2.06	2.01	TATTGAATG_8/4	2.2
chr05	17816904	17823708	200	05:17818301	AT5G44240	+	inside	1398	1298	103	34.2	2.06	2.01	AANTAAATT_8/0	2.1
chr02	18307223	18308494	200	02:18308770	AT2G44300	-	upstream	-276	177	103	32.0	2.03	1.98	AAAANNAAA_5/0	2.2
chr01	19262698	19267167	200	01:19266121	AT1G51870	-	inside	1045	946	103	29.0	2.01	1.96	ATTAAATT_14/1	2.4
chr02	338024	339871	200	02:339615	AT2G01780	-	inside	255	156	103	29.0	2.01	1.97	AATTAAA_9/1	2.4
chr01	12184200	12184398	200	01:12185089	AT1G06677	-	upstream	-692	592	103	28.7	2.01	1.97	TATTGAAAT_9/3	2.3
chr04	2448002	2448230	200	04:2447945	AT4G04995	-	overlapEnd	284	43	103	28.6	2.01	1.97	AATTAAA_9/1	2.2
chr04	17590772	17592920	200	04:17590125	AT4G37410	+	upstream	-646	547	103	28.5	2.01	1.97	ATTAAAT_8/1	2.2
chr01	25351906	25354026	200	01:25352473	AT1G67640	-	inside	1552	468	103	30.0	1.95	1.91	TATTGAAT_8/4	2.3
chr03	18634546	18635514	200	03:18633536	AT3G50260	+	upstream	-1010	910	103	28.0	1.86	1.82	AATAAAA_5/2	2.3
chr02	15088762	15092415	200	02:15095587	AT2G35940	-	upstream	-3173	3073	103	27.8	1.86	1.82	CAATTAA_4/0	2.3
chr03	16477561	16479559	200	03:16481248	AT3G45060	-	upstream	-1689	1590	103	27.7	1.86	1.82	AATTAAA_9/1	2.3
chr04	14847583	14851248	200	04:14845154	AT4G30350	+	upstream	-2429	2329	103	27.6	1.86	1.83	AATAAAA_5/2	2.2
chr03	11908870	11913166	200	03:11908944	AT3G30260	+	overlapStart	74	25	103	27.4	1.86	1.83	AAAATTAAAT_18/2	2.2
chr05	16208009	16209927	200	05:16210635	AT5G40470	-	upstream	-709	609	103	27.0	1.86	1.83	ATTAAATT_14/1	2.2
chr01	26050143	26052721	200	01:26052110	AT1G69295	-	inside	611	511	103	28.3	1.8	1.77	AAAANNAAA_5/0	2.1
chr05	2685712	2687476	200	05:2688432	AT5G08350	-	upstream	-956	857	103	29.6	1.75	1.72	TAAAATTAAA_12/1	2.1
chr02	8869428	8870452	200	02:8870914	AT2G00680	-	upstream	-462	363	103	29.2	1.75	1.72	ATTAAATT_14/1	2.1
chr02	667041	668284	200	02:665584	AT2G02490	+	upstream	-1457	1357	103	29.0	1.75	1.72	ATTGAAA_5/2	2.0
chr01	13242545	13244065	200	01:13246083	AT1G35740	+	downstream	3539	1919	103	27.0	1.72	1.69	AATAAAA_5/2	2.1
chr01	23752789	23754348	200	01:23755079	AT1G64030	-	upstream	-732	632	103	27.0	1.72	1.69	AATTAAA_9/1	2.1
chr05	3227174	3227631	200	05:3226876	AT5G01695	+	upstream	-298	198	103	27.0	1.72	1.69	AAAANNAAA_5/0	2.1
chr05	5460921	5463017	200	05:5462800	AT5G16640	+	inside	1879	117	103	27.0	1.72	1.69	TTGAAAT_5/1	2.1
chr05	18023985	18026077	200	05:18024232	AT5G44680	-	inside	1845	148	103	27.0	1.72	1.69	ATATATTAAATT_17/2	2.2
chr02	3188396	3190016	200	02:3189629	AT2G07600	-	inside	386	287	107	63.8	1.69	1.67	TAAAATTAAATT_21/2	1.6
chr05	8748171	8748372	200	05:8747859	AT5G03945	+	upstream	-311	212	103	28.0	1.66	1.64	ATTAAAT_8/1	2.0
chr02	16022334	16024854	200	02:16024321	AT2G38255	-	inside	532	433	103	27.6	1.66	1.64	ATTAAAT_8/1	2.1
chr04	9958982	9960591	200	04:9960928	AT4G17915	-	upstream	-337	238	103	27.2	1.66	1.64	AANTAAAT_7/0	2.1
chr02	13368070	13371097	200	02:13367011	AT2G31350	+	upstream	-1058	959	103	27.1	1.66	1.64	TTGAAAT_5/1	2.1
chr02	7255473	7256831	200	02:7258235	AT2G16720	-	upstream	-1405	1305	103	27.3	1.63	1.62	AATTAAAT_16/2	3.4
chr03	15410131	15410499	200	03:15409981	AT3G43522	+	upstream	-149	50	103	28.9	1.61	1.6	ACCTAATT_3/0	2.0
chr01	23399112	23402176	200	01:23398623	AT1G63100	-	downstream	3552	389	103	28.4	1.61	1.6	ATATATT_6/2	1.9
chr02	4589735	4590378	200	02:4591905	AT2G11462	-	upstream	-1528	1428	103	28.3	1.61	1.6	AAAATTAAAT_18/2	1.9
chr04	11889098	11890808	200	04:11889237	AT4G22580	-	inside	1570	40	103	29.9	1.57	1.56	AATGTAA_4/1	2.0
chr05	9835884	9837428	200	05:9836635	AT5G27770	+	inside	752	652	103	30.1	1.53	1.52	--------	1.8
chr02	8221514	8227622	200	02:8219653	AT2G18960	+	upstream	-1860	1761	103	27.0	1.51	1.5	AAAANNAAA_5/0	2.0
chr01	21086501	21088554	200	01:21090606	AT1G56330	-	upstream	-2052	1953	103	28.0	1.48	1.47	TGATAAA_4/0	2.0
chr02	9979405	9979874	200	02:9981917	AT2G23440	+	downstream	2513	1944	103	28.0	1.48	1.47	AATTAAA_9/1	2.0
chr02	7898012	7899242	200	02:7899815	AT2G18160	-	upstream	-574	474	103	27.0	1.46	1.45	ATTAAATT_14/1	2.2
chr05	5348993	5351095	200	05:5351402	AT5G16340	-	upstream	-307	208	103	28.3	1.44	1.44	ATTGAAAT_9/3	1.9
chr01	11625616	11630745	200	01:11633508	AT1G32240	-	upstream	-2763	2664	103	27.0	1.43	1.43	TATTGAAT_8/4	2.7
chr03	6064272	6066180	200	03:6065914	AT3G17730	+	inside	1642	166	103	27.5	1.17	1.17	TTGAAAT_5/1	1.7
chr05	22605805	22606634	200	05:22606561	AT5G55855	+	overlapEnd	757	27	103	27.2	1.17	1.17	TAATTAAA_11/1	1.7
